# Genome-Wide Transcription Response of *Staphylococcus epidermidis* to Heat Shock and Medically Relevant Glucose Levels

**DOI:** 10.1101/2024.03.18.585582

**Authors:** Kaisha N Benjamin, Aditi Goyal, Ramesh Nair, Drew Endy

## Abstract

Skin serves as both barrier and interface between body and environment. Skin microbes are intermediaries evolved to respond, transduce, or act in response to changing environmental or physiological conditions. Here, we quantify genome-wide changes in gene expression levels for one abundant skin commensal, *Staphylococcus epidermidis*, in response to an internal physiological signal, glucose levels, and an external environmental signal, temperature. We find 85 of 2354 genes change up to **∼**34-fold in response to medically relevant changes in glucose concentration (0 mM to 17 mM; adj *P* value ≤ 0.05). We observed carbon catabolite repression in response to a range of glucose spikes, as well as upregulation of genes involved in glucose utilization in response to persistent glucose. We observed 366 differentially expressed genes in response to a physiologically relevant change in temperature (37°C to 45°C; adj *P* value ≤ 0.05) and an *S. epidermidis* heat-shock response that mostly resembles the heat-shock response of related staphylococcal species. DNA motif analysis also revealed CtsR and CIRCE operator sequences arranged in tandem upstream of *dnaK* and *groESL* operons. We further identified 38 glucose-responsive genes as candidate ON or OFF switches for use in controlling synthetic genetic systems. Such systems might be used to instrument the in-situ skin microbiome or help control microbes bioengineered to serve as embedded diagnostics, monitoring, or treatment platforms.
