## Supplementary material for "Genome-Wide Transcription Response of *Staphylococcus epidermidis* to Heat Shock and Medically Relevant Glucose Levels": Supp. Tables S3-S9

### Sheet: 2mM_DEGs_Table S3
Gene Symbol	Locus	Name	log2FC	Adjusted p-value
	F1613_RS00870	GntR family transcription regulator	-1.77926	6.76562e-06
sdaAB	F1613_RS01055	L-serine ammonia-lyase, iron-sulfur-dependent subunit beta	-1.69383	0.00822655
rbsU	F1613_RS01090	ribose transporter RbsU	-1.50227	0.000170561			Downregulated across all 5 glucose spike conditions
pflB	F1613_RS03860	formate C-acetyltransferase	-1.66139	0.032908
	F1613_RS05150	DeoR/GlpR family DNA-binding transcription regulator	-1.87744	0.0098116
pfkB	F1613_RS05155	1-phosphofructokinase	-2.41935	3.9991e-05
	F1613_RS05160	PTS fructose transporter subunit IIABC	-1.55738	0.000473033
raiA	F1613_RS05465	ribosome-associated translation inhibitor RaiA	-1.92265	3.74541e-06
	F1613_RS05750	hypothetical protein	-1.922	0.000854533
	F1613_RS06465	IDEAL domain-containing protein	-3.25206	1.08473e-10
	F1613_RS06500	fatty acid desaturase	-2.03443	4.81282e-05
pyrR	F1613_RS07195	bifunctional pyr operon transcription regulator/uracil phosphoribosyltransferase PyrR	1.66994	4.81282e-05
	F1613_RS07200	NCS2 family nucleobase:cation symporter	3.05034	0.0035386
	F1613_RS07835	hypothetical protein	-1.58596	0.000323833
	F1613_RS07845	homoserine dehydrogenase	-2.64152	2.66237e-09
	F1613_RS08165	aspartate kinase	-1.59505	3.89479e-06
	F1613_RS09950	proline dehydrogenase	-2.61979	2.07675e-12
	F1613_RS11920	tagatose-6-phosphate kinase	-1.64238	2.72037e-05
lacB	F1613_RS11925	galactose-6-phosphate isomerase subunit LacB	-1.57716	7.3112e-05
lacA	F1613_RS11930	galactose-6-phosphate isomerase subunit LacA	-1.68638	3.89479e-06
	F1613_RS12520	uncharacterized gene	-1.60492	0.000520749
	F1613_RS12690	hypothetical protein	-1.89266	0.000592406

### Sheet: 5mM_DEGs_Table S4
Gene Symbol	Locus	Name	log2FC	Adjusted p-value
	F1613_RS01910	tRNA-Thr	2.97766	0.000496236			Downregulated across all 5 glucose spike conditions
	F1613_RS00340	ABC transporter ATP-binding protein	2.85783	1.45567e-13			Downregulated across 5 mM, 10 mM, 17 mM and 50 mM glucose spike conditions
ffs	F1613_RS02240	signal recognition particle sRNA large type	2.85517	0.00417379
ssrA	F1613_RS05635	transfer-messenger RNA	2.71015	0.00460571
	F1613_RS11740	tRNA-Gln	2.58611	0.00447128
	F1613_RS02965	DUF2871 domain-containing protein	2.57486	2.36339e-13
	F1613_RS00345	ABC transporter permease	2.54376	5.14653e-11
	F1613_RS03065	DUF2871 domain-containing protein	2.33448	1.89729e-11
	F1613_RS10310	tRNA-Ser	2.04688	0.00460571
	F1613_RS11750	tRNA-Val	1.97261	0.0111214
	F1613_RS10525	tRNA-Gly	1.87138	0.0202413
rnpB	F1613_RS08465	RNase P RNA component class B	1.65788	0.0113808
	F1613_RS01170	sterile alpha motif-like domain-containing protein	1.61894	0.0118494
	F1613_RS10410	type I toxin-antitoxin system Fst family toxin	1.60733	0.0173095
	F1613_RS01255	CHAP domain-containing protein	1.53491	1.75954e-09
	F1613_RS01645	type I toxin-antitoxin system Fst family toxin	1.5077	0.000172338
gehC	F1613_RS04195	YSIRK domain-containing triacylglycerol lipase GehC	-1.50181	5.14653e-11
	F1613_RS02665	hypothetical protein	-1.54458	0.00186889
	F1613_RS03775	flavocytochrome c	-1.55592	0.000793462
	F1613_RS10140	DUF4238 domain-containing protein	-1.56534	0.000492073
	F1613_RS00920	MFS transporter	-1.57577	1.75471e-07
	F1613_RS06505	uncharacterized gene	-1.58183	3.82517e-05
	F1613_RS01060	PTS sugar transporter subunit IIC	-1.64213	0.00580523
	F1613_RS01745	(S)-acetoin forming diacetyl reductase	-1.65863	0.000752386
	F1613_RS00050	hypothetical protein	-1.68685	0.000617142
	F1613_RS03325	Crp/Fnr family transcription regulator	-1.72071	0.0045707
	F1613_RS11815	hypothetical protein	-1.78282	7.42593e-08
adhP	F1613_RS04670	alcohol dehydrogenase AdhP	-1.81269	4.03448e-06
	F1613_RS03505	metalloregulator ArsR/SmtB family transcription factor	-1.84992	0.00723134
	F1613_RS08165	aspartate kinase	-1.876	9.76427e-09
	F1613_RS03435	SLC45 family MFS transporter	-1.89022	7.23146e-07
	F1613_RS05590	phosphoglycerate kinase	-1.8954	7.09608e-17
lacD	F1613_RS11915	tagatose-bisphosphate aldolase	-1.90728	7.44394e-07
pflA	F1613_RS03865	pyruvate formate-lyase-activating protein	-1.91093	0.00253175
rbsU	F1613_RS01090	ribose transporter RbsU	-1.93413	2.43479e-07
	F1613_RS10135	AAA family ATPase	-1.99769	7.62631e-06
ptsG	F1613_RS01145	glucose-specific PTS transporter subunit IIBC	-2.03936	5.12269e-11
rbsD	F1613_RS01085	D-ribose pyranase	-2.03987	1.93065e-08
	F1613_RS07025	succinate dehydrogenase cytochrome b558 subunit	-2.05125	1.09219e-16
	F1613_RS00870	GntR family transcription regulator	-2.06349	3.74617e-08
lacB	F1613_RS11925	galactose-6-phosphate isomerase subunit LacB	-2.13432	8.56627e-09
	F1613_RS05685	glyoxalase	-2.16935	0.000552864
	F1613_RS11920	tagatose-6-phosphate kinase	-2.19881	2.86744e-09
	F1613_RS00520	nitrate reductase subunit alpha	-2.20813	0.000737223
	F1613_RS12690	hypothetical protein	-2.23665	1.74178e-05
sdaAB	F1613_RS01055	L-serine ammonia-lyase, iron-sulfur-dependent subunit beta	-2.26039	0.000197005
	F1613_RS12520	uncharacterized gene	-2.26795	2.09291e-07
	F1613_RS06210	ABC transporter permease	-2.27467	3.4866e-07
	F1613_RS07835	hypothetical protein	-2.43826	4.76853e-09
raiA	F1613_RS05465	ribosome-associated translation inhibitor RaiA	-2.5395	7.04392e-11
lacA	F1613_RS11930	galactose-6-phosphate isomerase subunit LacA	-2.54379	2.36339e-13
	F1613_RS06500	fatty acid desaturase	-2.68045	1.56513e-08
pflB	F1613_RS03860	formate C-acetyltransferase	-2.70957	0.000795313
	F1613_RS09950	proline dehydrogenase	-2.71626	6.0571e-14
	F1613_RS07845	homoserine dehydrogenase	-2.76197	9.77491e-11
	F1613_RS05160	PTS fructose transporter subunit IIABC	-2.8196	1.89729e-11
	F1613_RS03360	universal stress protein	-2.92346	4.76853e-09
	F1613_RS06465	IDEAL domain-containing protein	-3.18208	5.14653e-11
	F1613_RS05750	hypothetical protein	-3.24341	2.991e-09
	F1613_RS05150	DeoR/GlpR family DNA-binding transcription regulator	-3.85684	4.13591e-08
pfkB	F1613_RS05155	1-phosphofructokinase	-4.09183	1.35329e-13

### Sheet: 10mM_DEGs_Table S5
Gene Symbol	Locus	Name	log2FC	Adjusted p-value
	F1613_RS01910	tRNA-Thr	2.66336	0.001099
	F1613_RS02905	tRNA-Asp	2.01742	0.00301225
	F1613_RS11280	tRNA-Leu	1.80844	0.00119178			Downregulated across all 5 glucose spike conditions
	F1613_RS07200	solute carrier family 23 protein	1.787	0.0153179			Downregulated across the 5 mM, 10 mM, 17 mM, and 50 mM glucose spike conditions
	F1613_RS01175	CHAP domain-containing protein	1.67092	2.47112e-09			Upregulated across the 10 mM, 17 mM, and 50 mM glucose spike conditions
	F1613_RS06485	tRNA-Ser	1.644	6.8804e-05
purE	F1613_RS06635	5-(carboxyamino)imidazole ribonucleotide mutase	1.64294	8.41623e-11
pyrR	F1613_RS07195	bifunctional pyr operon transcription regulator/uracil phosphoribosyltransferase PyrR	1.62962	1.65208e-05
	F1613_RS02255	tRNA-Ser	1.59085	6.2197e-06
	F1613_RS01975	tRNA-Pro	1.57277	0.0199934
	F1613_RS00340	ABC transporter ATP-binding protein	1.52287	5.07587e-05
	F1613_RS02580	hypothetical protein	1.50638	1.89595e-05
narH	F1613_RS00515	nitrate reductase subunit beta	-1.50013	0.00112352
	F1613_RS05760	GNAT family N-acetyltransferase	-1.50347	0.00140551
	F1613_RS07025	succinate dehydrogenase cytochrome b558 subunit	-1.51638	8.84022e-10
	F1613_RS01370	aspartate aminotransferase family protein	-1.52703	0.00161435
	F1613_RS00455	pyridoxamine 5'-phosphate oxidase family protein	-1.53506	2.78029e-08
mspA	F1613_RS12155	membrane stabilizing protein MspA	-1.542	0.00991979
	F1613_RS00485	NarK/NasA family nitrate transporter	-1.54428	0.00499804
	F1613_RS03150	hypothetical protein	-1.57756	0.000498169
	F1613_RS08905	competence type IV pilus minor pilin ComGF	-1.58522	0.00465318
	F1613_RS02390	hypothetical protein	-1.5949	3.61466e-05
rbsU	F1613_RS01090	ribose transporter RbsU	-1.59654	1.63455e-05
sarA	F1613_RS04745	global transcription regulator SarA	-1.60454	1.4682e-06
	F1613_RS08550	YpiB family protein	-1.62662	0.000212284
	F1613_RS08950	YqgQ family protein	-1.64134	1.9607e-05
	F1613_RS11790	SepA family multidrug efflux transporter	-1.65668	0.00123352
lacD	F1613_RS11915	tagatose-bisphosphate aldolase	-1.66957	1.2498e-05
	F1613_RS06800	UPF0223 family protein	-1.67103	3.52383e-05
	F1613_RS12730	uncharacterized gene	-1.67602	5.16608e-05
	F1613_RS01745	(S)-acetoin forming diacetyl reductase	-1.68731	0.00049043
	F1613_RS01140	type II CAAX endopeptidase family protein	-1.70649	2.19833e-07
	F1613_RS11815	hypothetical protein	-1.71654	2.19354e-07
	F1613_RS08480	YppE family protein	-1.72015	8.105e-05
	F1613_RS06505	uncharacterized gene	-1.74446	4.61812e-06
adhP	F1613_RS04670	alcohol dehydrogenase AdhP	-1.74723	7.07831e-06
	F1613_RS05915	DUF1027 domain-containing protein	-1.7829	4.7351e-09
rbsD	F1613_RS01085	D-ribose pyranase	-1.80925	5.59805e-07
	F1613_RS00870	GntR family transcription regulator	-1.83991	7.64866e-07
	F1613_RS11015	hypothetical protein	-1.84295	0.00176809
	F1613_RS11005	tyrosine-type recombinase/integrase	-1.88026	6.51227e-07
	F1613_RS11655	DCC1-like thiol-disulfide oxidoreductase family protein	-1.88693	2.83911e-07
	F1613_RS11920	tagatose-6-phosphate kinase	-1.92221	1.67304e-07
sdaAB	F1613_RS01055	L-serine ammonia-lyase, iron-sulfur-dependent subunit beta	-1.94794	0.000753678
	F1613_RS00520	nitrate reductase subunit alpha	-1.97311	0.00153285
	F1613_RS03275	TetR/AcrR family transcription regulator C-terminal domain-containing protein	-1.97769	2.12441e-05
	F1613_RS03505	metalloregulator ArsR/SmtB family transcription facto	-2.04591	0.00308961
	F1613_RS10275	hypothetical protein	-2.06056	0.0129285
pmtD	F1613_RS11045	phenol-soluble modulin export ABC transporter permease subunit PmtD	-2.10431	3.21233e-07
pflA	F1613_RS03865	pyruvate formate-lyase-activating protein	-2.11278	0.000780879
	F1613_RS06740	glutaredoxin domain-containing protein	-2.11551	0.00324959
	F1613_RS00050	hypothetical protein	-2.12462	1.9607e-05
	F1613_RS12650	hypothetical protein	-2.20489	0.000188084
	F1613_RS05160	PTS fructose transporter subunit IIABC	-2.21896	9.55992e-08
lacB	F1613_RS11925	galactose-6-phosphate isomerase subunit LacB	-2.26356	1.30728e-09
	F1613_RS07835	hypothetical protein	-2.26583	4.96856e-08
	F1613_RS03155	hypothetical protein	-2.26828	5.15497e-07
pflB	F1613_RS03860	formate C-acetyltransferase	-2.29599	0.00238176
	F1613_RS10140	DUF4238 domain-containing protein	-2.42523	1.18811e-07
	F1613_RS06210	ABC transporter permease	-2.435	5.73391e-08
lacA	F1613_RS11930	galactose-6-phosphate isomerase subunit LacA	-2.46	2.03384e-12
pmtB	F1613_RS11055	phenol-soluble modulin export ABC transporter permease subunit PmtB	-2.50185	2.85939e-07
	F1613_RS02665	hypothetical protein	-2.50501	2.42387e-06
	F1613_RS12420	hypothetical protein	-2.53203	9.04469e-11
	F1613_RS09950	proline dehydrogenase	-2.55032	2.03384e-12
	F1613_RS10135	AAA family ATPase	-2.65563	3.54617e-09
	F1613_RS03325	Crp/Fnr family transcription regulator	-2.72528	2.72254e-05
	F1613_RS07845	homoserine dehydrogenase	-2.75088	1.31203e-10
	F1613_RS10155	hypothetical protein	-2.76493	0.00573112
	F1613_RS09865	PepSY domain-containing protein	-2.78942	4.35473e-06
	F1613_RS04980	MarR family transcription regulator	-2.9007	1.50574e-06
	F1613_RS05150	DeoR/GlpR family DNA-binding transcription regulator	-2.90126	2.3202e-05
	F1613_RS05685	glyoxalase	-2.91716	7.07831e-06
pfkB	F1613_RS05155	1-phosphofructokinase	-2.93475	9.02053e-08
	F1613_RS06500	fatty acid desaturase	-3.05089	2.28853e-10
raiA	F1613_RS05465	ribosome-associated translation inhibitor RaiA	-3.06795	1.35242e-14
	F1613_RS12520	uncharacterized gene	-3.26433	3.79152e-13
	F1613_RS06465	IDEAL domain-containing protein	-3.30402	1.43741e-11
	F1613_RS03360	universal stress protein	-3.86194	3.26588e-14
	F1613_RS03365	replication initiation protein	-4.08648	0.00359146
	F1613_RS05750	hypothetical protein	-4.20967	3.26588e-14

### Sheet: 17mM_DEGs_Table S6 
Gene Symbol	Locus	Name	log2FC	Adjusted p-value
	F1613_RS01910	tRNA-Thr	4.66726	8.62946e-08
ffs	F1613_RS02240	signal recognition particle sRNA large type	3.40306	0.000794705			Downregulated across all 5 glucose spike conditions
	F1613_RS01990	tRNA-Gly	3.33979	0.000714253			Downregulated across the 5 mM, 10 mM, 17 mM, and 50 mM glucose spike conditions
	F1613_RS11745	tRNA-Tyr	3.17334	0.00359439			Upregulated across the 10 mM, 17 mM, and 50 mM glucose spike conditions
	F1613_RS07200	solute carrier family 23 protein	2.78987	0.00192353
	F1613_RS10325	tRNA-Gly	2.76816	0.00196496
	F1613_RS11740	tRNA-Gln	2.75011	0.00218634
	F1613_RS01995	tRNA-Lys	2.6102	0.000684956
	F1613_RS10310	tRNA-Ser	2.41769	0.000933138
	F1613_RS11280	tRNA-Leu	2.4088	3.466e-05
	F1613_RS02965	DUF2871 domain-containing protein	2.31305	9.58513e-11
	F1613_RS02255	tRNA-Ser	2.30513	1.28262e-10
ssrA	F1613_RS05635	transfer-messenger RNA	2.23626	0.00838845
	F1613_RS10345	tRNA-Met	2.20833	0.00165717
pyrR	F1613_RS07195	bifunctional pyr operon transcription regulator/uracil phosphoribosyltransferase PyrR	2.1852	1.06574e-08
	F1613_RS10320	tRNA-Asn	2.1542	0.00744351
	F1613_RS06485	tRNA-Ser	2.11207	5.27117e-07
	F1613_RS07055	tRNA-Arg	2.07295	0.000494912
	F1613_RS10530	tRNA-Gly	2.06989	0.0112074
	F1613_RS00340	ABC transporter ATP-binding protein	2.03359	1.04704e-07
	F1613_RS00345	ABC transporter permease	1.97776	2.70452e-07
	F1613_RS03065	DUF2871 domain-containing protein	1.94137	1.6091e-08
	F1613_RS10525	tRNA-Gly	1.93718	0.0139021
	F1613_RS10330	tRNA-His	1.92847	0.010154
purE	F1613_RS06635	5-(carboxyamino)imidazole ribonucleotide mutase	1.92762	2.58334e-14
	F1613_RS10550	tRNA-Trp	1.84939	0.0127813
	F1613_RS12625	uncharacterized gene	1.83354	6.28227e-07
	F1613_RS02580	hypothetical protein	1.80121	3.7201e-07
	F1613_RS10410	type I toxin-antitoxin system Fst family toxin	1.7706	0.00899036
	F1613_RS10340	tRNA-Asp	1.73757	0.0112297
	F1613_RS10535	tRNA-Cys	1.71043	0.00928308
	F1613_RS10540	tRNA-Gln	1.70369	0.0140872
	F1613_RS10545	tRNA-His	1.68715	0.0122292
	F1613_RS02235	N-acetyltransferase	1.6727	5.2193e-11
	F1613_RS02000	tRNA-Thr	1.64921	0.0121143
	F1613_RS05550	tRNA-Arg	1.62864	2.30509e-05
	F1613_RS01535	phosphoadenylyl-sulfate reductase	1.61349	1.18503e-08
	F1613_RS12655	uncharacterized gene	1.58374	0.00365425
	F1613_RS12600	uncharacterized gene	1.57146	0.000148084
	F1613_RS10555	tRNA-Tyr	1.55802	0.0136282
tsaE	F1613_RS11205	tRNA (adenosine(37)-N6)-threonylcarbamoyltransferase complex ATPase subunit type 1 TsaE	1.55154	3.81447e-07
	F1613_RS01115	hypothetical protein	1.52206	0.0026496
	F1613_RS01175	CHAP domain-containing protein	1.51869	4.58596e-08
gehC	F1613_RS04195	YSIRK domain-containing triacylglycerol lipase GehC	-1.65967	5.38535e-13
	F1613_RS02665	hypothetical protein	-1.70976	0.000534011
	F1613_RS05685	glyoxalase	-1.7133	0.00303846
	F1613_RS11920	tagatose-6-phosphate kinase	-1.72071	2.10623e-06
	F1613_RS00920	MFS transporter	-1.73733	8.56394e-09
	F1613_RS03325	Crp/Fnr family transcription regulator	-1.80961	0.00238653
	F1613_RS06500	fatty acid desaturase	-1.85217	4.68972e-05
	F1613_RS10140	DUF4238 domain-containing protein	-1.86786	2.91657e-05
narH	F1613_RS00515	nitrate reductase subunit beta	-1.88463	7.60178e-05
ptsG	F1613_RS01145	glucose-specific PTS transporter subunit IIBC	-1.89079	1.02126e-09
	F1613_RS01745	(S)-acetoin forming diacetyl reductase	-1.983	6.21401e-05
	F1613_RS07025	succinate dehydrogenase cytochrome b558 subunit	-1.99809	7.60149e-16
	F1613_RS07845	homoserine dehydrogenase	-2.06559	8.80365e-07
lacB	F1613_RS11925	galactose-6-phosphate isomerase subunit LacB	-2.07992	1.6091e-08
	F1613_RS10135	AAA family ATPase	-2.14637	1.20643e-06
	F1613_RS09950	proline dehydrogenase	-2.20173	8.69271e-10
	F1613_RS12690	hypothetical protein	-2.20734	1.50339e-05
	F1613_RS00485	NarK/NasA family nitrate transporter	-2.23517	0.000194103
lacA	F1613_RS11930	galactose-6-phosphate isomerase subunit LacA	-2.24147	1.29606e-10
	F1613_RS00050	hypothetical protein	-2.25528	7.05628e-06
	F1613_RS03775	flavocytochrome c	-2.29425	1.25618e-06
adhP	F1613_RS04670	alcohol dehydrogenase AdhP	-2.32696	2.85121e-09
	F1613_RS06465	IDEAL domain-containing protein	-2.32744	9.41609e-07
	F1613_RS12520	uncharacterized gene	-2.34308	6.72957e-08
rbsD	F1613_RS01085	D-ribose pyranase	-2.3625	1.28262e-10
rbsU	F1613_RS01090	ribose transporter RbsU	-2.42563	1.32958e-10
	F1613_RS00870	GntR family transcription regulator	-2.45084	1.17094e-10
	F1613_RS03435	SLC45 family MFS transporter	-2.46005	1.32958e-10
	F1613_RS07835	hypothetical protein	-2.50929	1.66144e-09
	F1613_RS05750	hypothetical protein	-2.51499	2.68485e-06
sdaAA	F1613_RS01050	L-serine ammonia-lyase, iron-sulfur-dependent, subunit alpha	-2.51586	4.16211e-08
	F1613_RS05160	PTS fructose transporter subunit IIABC	-2.63546	2.88803e-10
pflA	F1613_RS03865	pyruvate formate-lyase-activating protein	-2.853	1.45968e-05
	F1613_RS03360	universal stress protein	-2.98416	2.16771e-09
	F1613_RS00520	nitrate reductase subunit alpha	-2.99113	6.55628e-06
	F1613_RS01060	PTS sugar transporter subunit IIC	-3.16248	9.72896e-07
raiA	F1613_RS05465	ribosome-associated translation inhibitor RaiA	-3.19437	6.69691e-16
sdaAB	F1613_RS01055	L-serine ammonia-lyase, iron-sulfur-dependent subunit beta	-3.34189	4.58596e-08
	F1613_RS10155	hypothetical protein	-3.75317	0.00113957
pfkB	F1613_RS05155	1-phosphofructokinase	-4.12558	9.79261e-14
	F1613_RS05150	DeoR/GlpR family DNA-binding transcription regulator	-4.52197	1.50076e-10
pflB	F1613_RS03860	formate C-acetyltransferase	-5.09663	1.66144e-09

### Sheet: 50mM_DEGs_Table S7
Gene Symbol	Locus	Name	log2FC	Adjusted p-value
	F1613_RS01910	tRNA-Thr	3.22753	0.000266726			Downregulated across all 5 glucose spike conditions
	F1613_RS01990	tRNA-Gly	1.98711	0.0190557			Downregulated across the 5 mM, 10 mM, 17 mM, and 50 mM glucose spike conditions
	F1613_RS01175	CHAP domain-containing protein	1.7728	7.76894e-10			Upregulated across the 10 mM, 17 mM, and 50 mM glucose spike conditions
	F1613_RS02255	tRNA-Ser	1.62017	8.66109e-06
	F1613_RS01535	phosphoadenylyl-sulfate reductase	1.56872	7.37267e-08
purE	F1613_RS06635	5-(carboxyamino)imidazole ribonucleotide mutase	1.50428	3.73493e-09
	F1613_RS11815	hypothetical protein	-1.53817	6.51924e-06
sdaAA	F1613_RS01050	L-serine ammonia-lyase, iron-sulfur-dependent, subunit alpha	-1.57488	0.000638039
pmtB	F1613_RS11055	phenol-soluble modulin export ABC transporter permease subunit PmtB	-1.60606	0.000983971
adhP	F1613_RS04670	alcohol dehydrogenase AdhP	-1.68865	2.57703e-05
pflA	F1613_RS03865	pyruvate formate-lyase-activating protein	-1.71432	0.00671248
	F1613_RS07025	succinate dehydrogenase cytochrome b558 subunit	-1.7299	6.14525e-12
	F1613_RS10140	DUF4238 domain-containing protein	-1.75156	0.000158421
	F1613_RS02665	hypothetical protein	-1.75358	0.000738977
	F1613_RS11790	SepA family multidrug efflux transporter	-1.80017	0.00103186
	F1613_RS03435	SLC45 family MFS transporter	-1.83117	3.05843e-06
rbsU	F1613_RS01090	ribose transporter RbsU	-1.83289	2.13158e-06
ptsG	F1613_RS01145	glucose-specific PTS transporter subunit IIBC	-1.83608	4.80615e-09
	F1613_RS01060	PTS sugar transporter subunit IIC	-1.84097	0.00371433
rbsD	F1613_RS01085	D-ribose pyranase	-1.88996	3.84746e-07
	F1613_RS10135	AAA family ATPase	-1.89108	3.50811e-05
	F1613_RS05750	hypothetical protein	-1.8986	0.000502468
	F1613_RS00870	GntR family transcription regulator	-1.91123	6.08588e-07
lacD	F1613_RS11915	tagatose-bisphosphate aldolase	-1.92989	1.17017e-06
pmtD	F1613_RS11045	phenol-soluble modulin export ABC transporter permease subunit PmtD	-1.98055	2.86839e-06
	F1613_RS12690	hypothetical protein	-2.07544	7.81894e-05
	F1613_RS05685	glyoxalase	-2.07867	0.00111998
	F1613_RS03360	universal stress protein	-2.10666	3.21728e-05
	F1613_RS07835	hypothetical protein	-2.14917	4.10755e-07
sdaAB	F1613_RS01055	L-serine ammonia-lyase, iron-sulfur-dependent subunit beta	-2.20481	0.000369023
pflB	F1613_RS03860	formate C-acetyltransferase	-2.20513	0.00561694
	F1613_RS07845	homoserine dehydrogenase	-2.23425	3.47747e-07
	F1613_RS09950	proline dehydrogenase	-2.23987	1.04733e-09
lacB	F1613_RS11925	galactose-6-phosphate isomerase subunit LacB	-2.25233	2.71282e-09
	F1613_RS06500	fatty acid desaturase	-2.26939	2.41977e-06
	F1613_RS11920	tagatose-6-phosphate kinase	-2.27192	1.56633e-09
	F1613_RS12520	uncharacterized gene	-2.29393	3.47747e-07
	F1613_RS00050	hypothetical protein	-2.30711	1.07914e-05
	F1613_RS05160	PTS fructose transporter subunit IIABC	-2.43304	9.93338e-09
lacA	F1613_RS11930	galactose-6-phosphate isomerase subunit LacA	-2.69634	3.73733e-14
raiA	F1613_RS05465	ribosome-associated translation inhibitor RaiA	-2.89697	3.17496e-13
	F1613_RS06465	IDEAL domain-containing protein	-3.04774	8.17212e-10
	F1613_RS05150	DeoR/GlpR family DNA-binding transcription regulator	-3.21179	8.49002e-06
pfkB	F1613_RS05155	1-phosphofructokinase	-3.29475	3.91761e-09

### Sheet: 1% Glucose_DEGs_Table S8
Gene Symbol	Locus	Name	log2FC	Adjusted p-value
nrdD	F1613_RS01490	anaerobic ribonucleoside-triphosphate reductase	4.8907	7.90031e-29			Genes involved in glycolysis, gluconeogenesis and the TCA cycle
nrdG	F1613_RS01485	anaerobic ribonucleoside-triphosphate reductase activating protein	4.86496	6.11699e-24
dhaK	F1613_RS03965	dihydroxyacetone kinase subunit DhaK	4.32527	3.40844e-22
dhaL	F1613_RS03970	dihydroxyacetone kinase subunit L	4.11723	2.02658e-22
dhaM	F1613_RS03975	PTS-dependent dihydroxyacetone kinase phosphotransferase subunit DhaM	3.98173	1.06209e-16
	F1613_RS05005	hypothetical protein	3.87348	8.27455e-08
	F1613_RS03870	ArgE/DapE family deacylase	3.85927	7.54518e-05
arcC	F1613_RS03930	carbamate kinase	3.80491	6.89382e-10
	F1613_RS03960	glycerol dehydrogenase	3.73045	1.66503e-13
	F1613_RS01745	(S)-acetoin forming diacetyl reductase	3.58117	1.43307e-10
narJ	F1613_RS00510	nitrate reductase molybdenum cofactor assembly chaperone	3.57064	4.69809e-06
pflA	F1613_RS03865	pyruvate formate lyase-activating protein	3.47076	3.0997e-10
	F1613_RS04060	thiamine pyrophosphate-dependent dehydrogenase E1 component subunit alpha	3.45962	0.00108383
cobA	F1613_RS00525	uroporphyrinogen-III C-methyltransferase	3.42203	3.08917e-06
narH	F1613_RS00515	nitrate reductase subunit beta	3.38424	3.02933e-05
argF	F1613_RS03935	ornithine carbamoyltransferase	3.37727	2.18607e-07
	F1613_RS09455	hypothetical protein	3.34525	0.00103645
	F1613_RS00495	sensor histidine kinase	3.33264	1.57476e-10
narI	F1613_RS00505	respiratory nitrate reductase subunit gamma	3.30528	1.77665e-08
rbsK	F1613_RS01080	ribokinase	3.19448	1.21076e-12
	F1613_RS12520	hypothetical protein	3.16588	1.73811e-07
adhP	F1613_RS04670	alcohol dehydrogenase AdhP	3.16235	1.25472e-08
nreA	F1613_RS00500	nitrate respiration regulation accessory nitrate sensor NreA	3.13487	8.70087e-09
nirD	F1613_RS00530	nitrite reductase small subunit NirD	3.12552	3.12765e-05
	F1613_RS03785	acetoin reductase	3.12104	7.38718e-11
vraX	F1613_RS04535	C1q-binding complement inhibitor VraX	3.1075	2.03162e-05
	F1613_RS00620	2,3-diphosphoglycerate-dependent phosphoglycerate mutase	3.06377	2.18214e-10
clpB	F1613_RS06180	ATP-dependent chaperone ClpB	3.06208	9.7697e-05
rbsD	F1613_RS01085	D-ribose pyranase	3.06148	3.41443e-10
pflB	F1613_RS03860	formate C-acetyltransferase	3.04271	5.4752e-08
	F1613_RS05160	PTS fructose transporter subunit IIABC	3.0341	0.000266941
nreC	F1613_RS00490	nitrate respiration regulation response regulator NreC	3.0075	2.80462e-10
scdA	F1613_RS04995	iron-sulfur cluster repair di-iron protein ScdA	3.00259	1.13942e-10
	F1613_RS05000	nitric oxide dioxygenase	2.99024	1.77727e-07
	F1613_RS01170	sterile alpha motif-like domain-containing protein	2.86241	9.8897e-08
	F1613_RS04065	alpha-ketoacid dehydrogenase subunit beta	2.80533	0.00474748
	F1613_RS09700	universal stress protein	2.73643	3.15429e-09
	F1613_RS03925	YfcC family protein	2.71561	1.77665e-08
	F1613_RS03775	NADH-dependent flavin oxidoreductase	2.7147	3.72728e-06
ald	F1613_RS09695	alanine dehydrogenase	2.70403	3.41443e-10
alsS	F1613_RS01350	acetolactate synthase AlsS	2.69284	1.17167e-08
RBsU	F1613_RS01090	ribose transporter RbsU	2.6546	1.77665e-08
	F1613_RS01355	L-lactate dehydrogenase	2.59472	6.08754e-08
	F1613_RS05560	hypothetical protein	2.57613	6.87639e-05
	F1613_RS06705	oleate hydratase	2.57352	0.000266941
nirB	F1613_RS00535	nitrite reductase large subunit NirB	2.54179	0.00146427
queD	F1613_RS05230	6-carboxytetrahydropterin synthase QueD	2.54143	3.02042e-06
dapD	F1613_RS08185	2,3,4,5-tetrahydropyridine-2,6-dicarboxylate N-acetyltransferase	2.48434	1.21139e-05
	F1613_RS08175	4-hydroxy-tetrahydrodipicolinate synthase	2.43878	3.12153e-07
	F1613_RS03780	MFS transporter	2.43393	4.78633e-06
	F1613_RS08180	4-hydroxy-tetrahydrodipicolinate reductase	2.40978	1.15666e-05
	F1613_RS00520	nitrate reductase subunit alpha	2.38365	0.0012643
	F1613_RS07830	hypothetical protein	2.37745	3.38615e-05
queE	F1613_RS05225	7-carboxy-7-deazaguanine synthase QueE	2.36592	4.0083e-06
queC	F1613_RS05235	7-cyano-7-deazaguanine synthase QueC	2.34476	4.60045e-06
ahpF	F1613_RS02505	alkyl hydroperoxide reductase subunit F	2.31572	3.12153e-07
pmtD	F1613_RS11045	phenol-soluble modulin export ABC transporter permease subunit PmtD	2.3152	7.11231e-05
budA	F1613_RS01345	acetolactate decarboxylase	2.3143	1.14616e-06
	F1613_RS11220	ACT domain-containing protein	2.28915	0.0229807
	F1613_RS00485	NarK/NasA family nitrate transporter	2.26231	0.00735296
argH	F1613_RS06100	argininosuccinate lyase	2.24478	0.000239834
ahpC	F1613_RS02500	alkyl hydroperoxide reductase subunit C	2.1939	1.12885e-06
	F1613_RS08150	PstS family phosphate ABC transporter substrate-binding protein	2.18095	0.000292114
	F1613_RS00830	hypothetical protein	2.17688	8.23583e-05
	F1613_RS04225	protein arginine kinase	2.17393	0.00425687
gltB	F1613_RS02265	glutamate synthase large subunit	2.17253	0.000424124
	F1613_RS05705	epsilon family phenol-soluble modulin	2.17236	4.06189e-05
	F1613_RS02260	glutamate synthase subunit beta	2.17219	0.000141407
	F1613_RS08170	aspartate-semialdehyde dehydrogenase	2.14695	3.02042e-06
	F1613_RS04220	UvrB/UvrC motif-containing protein	2.118	0.0044748
	F1613_RS00540	sirohydrochlorin chelatase	2.11077	1.84468e-05
	F1613_RS04215	CtsR family transcription regulator	2.09501	0.00297825
	F1613_RS01410	fructose bisphosphate aldolase	2.08023	6.17387e-06
thrC	F1613_RS07850	threonine synthase	2.07262	8.41686e-06
pmtC	F1613_RS11050	phenol-soluble modulin export ABC transporter ATP-binding protein PmtC	2.03046	7.54518e-05
rnpB	F1613_RS08465	RNase P RNA component class B	1.96828	0.000142761
ilvC	F1613_RS11225	ketol-acid reductoisomerase	1.95809	0.000180872
lrgB	F1613_RS00710	antiholin-like protein LrgB	1.94645	3.00624e-05
	F1613_RS08740	alpha-glucosidase	1.93245	7.54518e-05
	F1613_RS03770	FAD:protein FMN transferase	1.91749	0.000384546
	F1613_RS08190	amidohydrolase	1.90997	0.00793682
fdaB	F1613_RS11575	class IIb fructose-bisphosphate aldolase FdaB	1.90493	2.77721e-05
gap	F1613_RS05585	type I glyceraldehyde-3-phosphate dehydrogenase	1.89926	0.000389027
nikA	F1613_RS00550	nickel ABC transporter substrate-binding protein	1.89429	4.21207e-05
lacD	F1613_RS11915	tagatose-bisphosphate aldolase	1.8519	0.00286881
thrB	F1613_RS07855	homoserine kinase	1.84909	0.000143708
	F1613_RS08235	acylphosphatase	1.83149	6.87639e-05
pmtB	F1613_RS11055	phenol-soluble modulin export ABC transporter permease subunit PmtB	1.81091	0.000168463
sdaAA	F1613_RS01050	L-serine ammonia-lyase, iron-sulfur-dependent, subunit alpha	1.81045	0.000462073
	F1613_RS10910	NETI motif-containing protein	1.80716	0.00495619
	F1613_RS07075	beta-class phenol-soluble modulin	1.80438	0.000732058
pyk	F1613_RS09640	pyruvate kinase	1.79989	0.0001073
argJ	F1613_RS08845	bifunctional glutamate N-acetyltransferase/amino-acid acetyltransferase ArgJ	1.79473	0.00425566
	F1613_RS11910	PTS lactose/cellobiose transporter subunit IIA &	1.77673	0.00333103
	F1613_RS11230	2-isopropylmalate synthase	1.77272	0.000764362
	F1613_RS08240	5-bromo-4-chloroindolyl phosphate hydrolysis family protein	1.7613	0.000114927
pmtA	F1613_RS11060	phenol-soluble modulin export ABC transporter ATP-binding protein PmtA	1.76095	0.000316064
	F1613_RS10335	tRNA-Phe	1.75031	0.00449078
tpiA	F1613_RS05595	triose-phosphate isomerase	1.73452	0.00175803
	F1613_RS01230	heavy metal translocating P-type ATPase	1.73086	0.00382018
	F1613_RS05590	phosphoglycerate kinase	1.72597	0.00175531
ilvB	F1613_RS11215	biosynthetic-type acetolactate synthase large subunit	1.71304	0.00382018
	F1613_RS10405	peptidylprolyl isomerase	1.71024	0.000266941
	F1613_RS01135	zinc-dependent alcohol dehydrogenase family protein	1.70679	0.000279326
	F1613_RS07060	beta-class phenol-soluble modulin	1.66615	0.0005946
lexA	F1613_RS07910	transcription repressor LexA	1.6643	0.000733863
	F1613_RS04230	ATP-dependent Clp protease ATP-binding subunit	1.65966	0.0329017
	F1613_RS11920	tagatose-6-phosphate kinase	1.65751	0.00721306
	F1613_RS10935	chorismate mutase	1.65394	0.0012
	F1613_RS10575	tRNA-Ser	1.64779	0.00430838
	F1613_RS08870	SA1362 family protein	1.64075	0.019641
	F1613_RS01400	FAD-dependent oxidoreductase	1.63282	0.0376573
	F1613_RS06750	cytochrome d ubiquinol oxidase subunit II	1.62573	0.00183391
	F1613_RS07840	aspartate kinase	1.62168	0.0366062
	F1613_RS08195	alanine racemase	1.62085	0.0266906
	F1613_RS07270	TM2 domain-containing protein	1.61811	0.0323824
	F1613_RS00795	hypothetical protein	1.61245	0.000600475
	F1613_RS06745	cytochrome ubiquinol oxidase subunit I	1.60897	0.00390595
	F1613_RS06110	glucose-6-phosphate isomerase	1.60764	0.000794905
	F1613_RS02515	NDxxF motif lipoprotein	1.59106	0.00162647
eno	F1613_RS05605	surface-displayed alpha-enolase	1.58419	0.00231162
gpmI	F1613_RS05600	2,3-bisphosphoglycerate-independent phosphoglycerate mutase	1.56943	0.0069513
	F1613_RS07725	glutathione peroxidase	1.56116	0.00382018
sdhB	F1613_RS07035	succinate dehydrogenase iron-sulfur subunit	1.55732	0.00777736
	F1613_RS00800	SDR family oxidoreductase	1.55633	0.0376573
	F1613_RS04820	zinc ABC transporter substrate-binding protein	1.54965	0.0233987
	F1613_RS00820	SDR family NAD(P)-dependent oxidoreductase	1.54237	0.00461688
	F1613_RS03410	ABC transporter permease	1.52601	0.00845797
	F1613_RS11905	PTS transporter subunit EIIC	1.51871	0.00735296
qoxD	F1613_RS06605	cytochrome aa3 quinol oxidase subunit IV	1.51769	0.00144359
rpmG	F1613_RS07885	50S ribosomal protein L33	1.51526	0.013615
raiA	F1613_RS05465	ribosome-associated translation inhibitor RaiA	1.51209	0.0311674
	F1613_RS04385	branched-chain amino acid aminotransferase	1.5063	0.00135428
	F1613_RS00845	glycosyltransferase	-1.50008	0.0124632
rplQ	F1613_RS11975	50S ribosomal protein L17	-1.51763	0.00391358
	F1613_RS12470	recombinase family protein	-1.52101	0.00601743
	F1613_RS04460	arsenate reductase	-1.52911	0.0276448
	F1613_RS10435	DUF445 domain-containing protein	-1.53339	0.0121609
mprF	F1613_RS08005	bifunctional lysylphosphatidylglycerol flippase/synthetase MprF	-1.53481	0.00199401
	F1613_RS11130	LytTR family DNA-binding domain-containing protein	-1.54144	0.01152
	F1613_RS05125	DUF1361 domain-containing protein	-1.55183	0.013615
	F1613_RS10515	tRNA-Leu	-1.57081	0.0194272
	F1613_RS00770	CPBP family intramembrane glutamic endopeptidase	-1.58971	0.033028
rnmV	F1613_RS02140	ribonuclease M5	-1.59862	0.00735296
	F1613_RS12400	DUF3139 domain-containing protein	-1.61517	0.00727821
	F1613_RS06955	DUF177 domain-containing protein	-1.61999	0.00135428
dltC	F1613_RS05955	D-alanine--poly(phosphoribitol) ligase subunit 2	-1.62966	0.030862
	F1613_RS00310	HlyD family efflux transporter periplasmic adaptor subunit	-1.645	0.000587069
	F1613_RS03130	metalloregulator ArsR/SmtB family transcription factor	-1.64569	0.00537157
	F1613_RS07590	pitrilysin family protein	-1.66632	0.00474748
	F1613_RS11960	energy-coupling factor transporter transmembrane protein EcfT	-1.68712	0.000440906
	F1613_RS02860	AzlC family ABC transporter permease	-1.70362	0.00446579
rsp	F1613_RS00450	AraC family transcription regulator Rsp	-1.72069	0.0322015
rimM	F1613_RS07395	ribosome maturation factor RimM	-1.7212	0.0039237
secY	F1613_RS12010	preprotein translocase subunit SecY	-1.72128	0.000441256
	F1613_RS05400	GrpB family protein	-1.7234	0.0274713
	F1613_RS00295	hypothetical protein	-1.73225	0.000923005
	F1613_RS06485	tRNA-Ser	-1.73754	0.00108383
	F1613_RS09160	helix-hairpin-helix domain-containing protein	-1.75404	0.000419779
	F1613_RS04465	arsenical efflux pump membrane protein ArsB	-1.76204	0.0187498
	F1613_RS06580	GNAT family N-acetyltransferase	-1.77449	0.0259653
	F1613_RS00440	sucrose-specific PTS transporter subunit IIBC	-1.77786	0.000205169
	F1613_RS01155	LrgB family protein	-1.788	0.00125241
	F1613_RS04565	APC family permease	-1.78846	0.000133856
	F1613_RS01465	GbsR/MarR family transcription regulator	-1.79027	0.000303931
	F1613_RS11965	energy-coupling factor transporter ATPase	-1.81156	7.38537e-05
	F1613_RS02640	sterile alpha motif-like domain-containing protein	-1.81875	0.00219029
	F1613_RS05205	DM13 domain-containing protein	-1.8214	0.00508244
	F1613_RS12005	adenylate kinase	-1.82519	0.000171001
	F1613_RS06565	acyltransferase family protein	-1.8266	0.000215293
	F1613_RS02530	histidine phosphatase family protein	-1.83265	0.00486963
	F1613_RS04100	rhodanese-related sulfurtransferase	-1.83459	0.0103116
	F1613_RS10115	amidase	-1.84996	0.000764362
	F1613_RS01255	CHAP domain-containing protein	-1.87408	0.0298808
	F1613_RS08735	AraC family transcription regulator	-1.88807	0.00225492
	F1613_RS05645	tyrosine-type recombinase/integrase	-1.90487	0.00425566
	F1613_RS01470	BCCT family transporter	-1.92983	3.15196e-05
truB	F1613_RS07555	tRNA pseudouridine(55) synthase TruB	-1.93456	0.000166712
	F1613_RS06490	plasmid recombination protein	-1.94493	0.000215293
	F1613_RS05200	DoxX family protein	-1.94526	0.000285281
	F1613_RS12545	plasmid recombination protein	-1.95583	0.00144359
	F1613_RS05190	HAMP domain-containing histidine kinase	-2.0159	6.87639e-05
SaeR	F1613_RS05195	response regulator transcription factor SaeR	-2.02178	3.65867e-05
	F1613_RS10440	helix-turn-helix transcription regulator	-2.06644	6.72036e-05
dltD	F1613_RS05960	D-alanyl-lipoteichoic acid biosynthesis protein DltD	-2.08236	0.000266941
	F1613_RS05940	teichoic acid D-Ala incorporation-associated protein DltX	-2.08253	0.000334873
	F1613_RS00125	HAD-IA family hydrolase	-2.08806	0.00577921
	F1613_RS11735	tRNA-Lys	-2.10036	0.0171
radC	F1613_RS09460	DNA repair protein RadC	-2.10144	0.000152132
	F1613_RS08335	ABC transporter permease subunit	-2.14081	0.0327137
	F1613_RS08210	ATP-binding cassette domain-containing protein	-2.19903	0.030862
	F1613_RS06495	hypothetical protein	-2.26667	0.00146427
ugpC	F1613_RS08340	sn-glycerol-3-phosphate ABC transporter ATP-binding protein UgpC	-2.27938	0.0138542
	F1613_RS11970	energy-coupling factor transporter ATPase	-2.4255	9.85911e-08
	F1613_RS03610	isoprenylcysteine carboxyl methyltransferase family protein	-2.88277	1.73811e-07

### Sheet: STEPDOWN_DEGs_Table S9
Gene Symbol	Locus	Name	log2FC	Adjusted p-value
	F1613_RS03760	NAD(P)-binding domain-containing protein	2.63208	2.71787e-45
betB	F1613_RS01460	betaine-aldehyde dehydrogenase	2.16259	2.09803e-23
betA	F1613_RS01455	choline dehydrogenase	2.05744	5.08226e-33
	F1613_RS03755	nucleoside recognition domain-containing protein	2.00724	3.20552e-13
rpsN	F1613_RS07890	30S ribosomal protein S14	1.81085	2.05315e-17
	F1613_RS06020	NAD(P)-binding domain-containing protein	1.79618	2.06812e-26
	F1613_RS00615	putative metal homeostasis protein	1.74693	1.50767e-10
	F1613_RS02245	putative sulfate exporter family transporter	1.69923	7.88191e-24
	F1613_RS03765	zinc ABC transporter substrate-binding protein	1.58055	9.30641e-38
	F1613_RS01245	aminotransferase class I/II-fold pyridoxal phosphate-dependent enzyme	1.56825	4.22686e-15
	F1613_RS11610	hypothetical protein	-1.53343	7.83393e-18
	F1613_RS08900	shikimate kinase	-1.56381	1.52126e-06
	F1613_RS11615	M20 family metallopeptidase	-1.58246	1.25174e-12
	F1613_RS00175	SDR family oxidoreductase	-1.67039	1.11701e-06
	F1613_RS02320	bifunctional cystathionine gamma-lyase/homocysteine desulfhydrase	-1.82474	1.51295e-10
	F1613_RS00600	amino acid ABC transporter ATP-binding protein	-1.9699	1.1219e-19
	F1613_RS02385	phenol-soluble modulin PSM-delta	-2.01331	0.0026535
	F1613_RS01535	phosphoadenylyl-sulfate reductase	-2.03486	5.02455e-14
	F1613_RS00605	amino acid ABC transporter permease	-2.12361	2.21226e-29
	F1613_RS05190	HAMP domain-containing sensor histidine kinase	-2.15692	1.62462e-75
purB	F1613_RS10905	adenylosuccinate lyase	-2.19082	3.63074e-31
	F1613_RS12125	NCS2 family permease	-2.21454	3.76671e-41
gcvPB	F1613_RS08885	aminomethyl-transferring glycine dehydrogenase subunit GcvPB	-2.26203	1.3592e-37
	F1613_RS05205	DM13 domain-containing protein	-2.33784	3.70419e-24
saeR	F1613_RS05195	response regulator transcription factor SaeR	-2.34059	1.58199e-82
	F1613_RS00610	transporter substrate-binding domain-containing protein	-2.34299	2.44518e-20
gcvPA	F1613_RS08890	aminomethyl-transferring glycine dehydrogenase subunit GcvPA	-2.41072	3.52974e-44
gcvT	F1613_RS08895	glycine cleavage system aminomethyltransferase GcvT	-2.43189	3.23603e-45
	F1613_RS05200	DoxX family protein	-2.47833	4.02645e-76
	F1613_RS02485	L-cystine transporter	-2.53272	3.01375e-55
folD	F1613_RS06630	bifunctional methylenetetrahydrofolate dehydrogenase/methenyltetrahydrofolate cyclohydrolase FolD	-2.72259	2.61322e-131
	F1613_RS09810	formate--tetrahydrofolate ligase	-3.41023	1.73917e-88
purD	F1613_RS06685	phosphoribosylamine--glycine ligase	-3.84025	3.39903e-133
purE	F1613_RS06635	5-(carboxyamino)imidazole ribonucleotide mutase	-4.5172	8.57161e-66
purF	F1613_RS06665	amidophosphoribosyltransferase	-4.85313	2.14492e-100
purH	F1613_RS06680	bifunctional phosphoribosylaminoimidazolecarboxamide formyltransferase/IMP cyclohydrolase	-4.85823	6.04779e-220
purM	F1613_RS06670	phosphoribosylformylglycinamidine cyclo-ligase	-4.88651	2.46791e-141
purK	F1613_RS06640	5-(carboxyamino)imidazole ribonucleotide synthase	-4.97074	0
purN	F1613_RS06675	phosphoribosylglycinamide formyltransferase	-4.97947	1.7118e-120
purC	F1613_RS06645	phosphoribosylaminoimidazolesuccinocarboxamide synthase	-5.10189	1.40221e-221
purL	F1613_RS06660	phosphoribosylformylglycinamidine synthase subunit PurL	-5.12558	6.31274e-298
purQ	F1613_RS06655	phosphoribosylformylglycinamidine synthase I	-5.39431	1.94278e-220
purS	F1613_RS06650	phosphoribosylformylglycinamidine synthase subunit PurS	-5.6313	2.91821e-210
